# Plant growth, biomass, and nitrogen utilization are impacted by mutations in C4 PEPCK1 in maize

**DOI:** 10.64898/2026.11.15.766785

**Authors:** Jennifer J. Arp, Maneesh Lingwan, Katherine M. Murphy, Jiahong Zhou, Patrick Z. Ellsworth, Anthony J. Studer, Shrikaar Kambhampati, Kevin L. Chu, Lauren M. Moore, Sarit Weissmann, Indrajit Kumar, Thomas P. Brutnell, Asaph B. Cousins, Todd C. Mockler, Stephen P. Moose, Doug K. Allen

**Affiliations:** Donald Danforth Plant Science Center, St. Louis, MO 63132 USA; United States Department of Agriculture, Agricultural Research Service, Sugarcane Unit, Houma, LA 70360 USA; Department of Crop Sciences, University of Illinois Urbana-Champaign, Urbana, IL 61801 USA; Virdis Genomics Consulting, Chesterfield, MO 63006 USA; School of Biological Sciences, Washington State University, Pullman, WA, 99164 USA; Bayer Crop Sciences, 800 N Lindbergh Blvd, Creve Coeur, Missouri 63141 USA; The Salk Institute for Biological Studies, 10010 North Torrey Pines Road, La Jolla, CA 92037 USA; KWS Gateway Research Center, 1005 N Warson Rd, St. Louis, MO 63132 USA

## Abstract

Efficient photosynthesis is crucial to agricultural productivity and can be constrained by the plant carbon-nitrogen balance, offering an opportunity for genetic improvement. Furthermore, soil N availability limits grain yields, and crops require substantial N fertilizer to be productive. In C_4_ plants, carbon-concentrating mechanisms respond to decreased soil nitrogen and share molecular intermediates with N metabolism. Maize, one of the most widely grown crops globally, uses a combination of two C_4_ photosynthetic pathways. Most carbon fixation occurs through the NADP-malic enzyme (NADP-ME) pathway, yet some fixation is also thought to occur via phospho*enol*pyruvate carboxykinase (PEPCK). However, genetic evidence for the contribution of PEPCK is lacking. Here, we used a transposon-based mutagenesis approach to study the function of the C4 isoform of PEPCK1 in maize. The C_4_ pathway intermediate aspartate accumulated to high concentrations in the leaves of the *pepck1-2::Ds* knock-down mutant, providing genetic support for the PEPCK secondary pathway as a complement to the dominant NADP-ME shuttle in maize. Field experiments over multiple seasons in either N-limiting or N-sufficient soils demonstrated the *pepck1*::*Ds* mutants produced higher vegetative and grain biomass without changes in leaf photosynthetic rates or parameters. This study confirms that PEPCK1 catalyzes the decarboxylation of carbon shuttled as aspartate, as an alternative route to decarboxylation by NADP-ME in a nominally NADP-ME subtype C_4_ species maize, providing clear genetic support for two-pathway operation. Further, the greater resilience and N-responsiveness of mutant plants are valuable traits for sustainable and subsistence farming in the future.

**One-sentence summary:** Transposon-derived maize *pepck1* mutant shows altered growth and productivity under altered soil nitrogen levels.
