## Supplemental Dataset 1 for "Plant growth, biomass, and nitrogen utilization are impacted by mutations in C4 PEPCK1 in maize"

### Sheet: 02052019_Experiment_phenotypes
Sample ID	Genotype	N Rate	Label Time (s)	Replicate	Plant Height (cm)	Stem Circumference (cm)
1	W22	High	0	1	144	5.3
2	W22	High	10	1	154	5.3
3	W22	High	15	1	136	4.5
4	W22	High	20	1	151	5.3
5	W22	High	30	1	131	4.8
6	W22	High	50	1	134	5.5
7	W22	High	60	1	145	5.5
8	W22	High	180	1	121	4
9	W22	High	300	1	161	5.4
10	W22	High	600	1	134	4.8
11	pepck1-2	High	0	1	154	4.9
12	pepck1-2	High	10	1	138	5.2
13	pepck1-2	High	15	1	174	5
14	pepck1-2	High	20	1	164	4.6
15	pepck1-2	High	30	1	153	4.9
16	pepck1-2	High	50	1	161	5.1
17	pepck1-2	High	60	1	139	4.5
18	pepck1-2	High	180	1	154	5
19	pepck1-2	High	300	1	171	4.9
20	pepck1-2	High	600	1	141	5.2
21	W22	Low	0	1	123	4.4
22	W22	Low	10	1	122	4.5
23	W22	Low	15	1	97	3.8
24	W22	Low	20	1	86	4.1
25	W22	Low	30	1	119	4.5
26	W22	Low	50	1	114	4.5
27	W22	Low	60	1	110	4.1
28	W22	Low	180	1	110	4.4
29	W22	Low	300	1	120	4.6
30	W22	Low	600	1	114	4.3
31	pepck1-2	Low	0	1	119	4.2
32	pepck1-2	Low	10	1	120	4.3
33	pepck1-2	Low	15	1	131	4.4
34	pepck1-2	Low	20	1	132	4.5
35	pepck1-2	Low	30	1	124	4
36	pepck1-2	Low	50	1	125	4.4
37	pepck1-2	Low	60	1	129	4.3
38	pepck1-2	Low	180	1	110	4.1
39	pepck1-2	Low	300	1	133	4.5
40	pepck1-2	Low	600	1	119	4.2
41	W22	High	0	2	135	4.5
42	W22	High	10	2	157	4.6
43	W22	High	15	2	127	4.9
44	W22	High	20	2	124	5.1
45	W22	High	30	2	154	5.2
46	W22	High	50	2	162	4.9
47	W22	High	60	2	160	5.3
48	W22	High	180	2	153	4.8
49	W22	High	300	2	138	5.3
50	W22	High	600	2	143	5
51	pepck1-2	High	0	2	192	5.1
52	pepck1-2	High	10	2	171	5.2
53	pepck1-2	High	15	2	107	4.2
54	pepck1-2	High	20	2	132	4.5
55	pepck1-2	High	30	2	190	4.1
56	pepck1-2	High	50	2	189	5.4
57	pepck1-2	High	60	2	156	5.5
58	pepck1-2	High	180	2	161	5.5
59	pepck1-2	High	300	2	136	4.4
60	pepck1-2	High	600	2	127	4.6
61	W22	Low	0	2	124	4.9
62	W22	Low	10	2	120	4.2
63	W22	Low	15	2	105	3.7
64	W22	Low	20	2	108	4
65	W22	Low	30	2	107	3.7
66	W22	Low	50	2	124	4.2
67	W22	Low	60	2	115	4
68	W22	Low	180	2	70	3.4
69	W22	Low	300	2	106	4.2
70	W22	Low	600	2	106	4.1
71	pepck1-2	Low	0	2	133	4.3
72	pepck1-2	Low	10	2	124	5
73	pepck1-2	Low	15	2	118	4
74	pepck1-2	Low	20	2	122	4.1
75	pepck1-2	Low	30	2	126	4.3
76	pepck1-2	Low	50	2	125	4.3
77	pepck1-2	Low	60	2	129	3.9
78	pepck1-2	Low	180	2	134	4.3
79	pepck1-2	Low	300	2	139	4.6
80	pepck1-2	Low	600	2	135	4.4
81	W22	High	0	3	116	5
82	W22	High	10	3	131	5.2
83	W22	High	15	3	134	5.3
84	W22	High	20	3	138	5.1
85	W22	High	30	3	132	5.2
86	W22	High	50	3	119	5
87	W22	High	60	3	125	5.3
88	W22	High	180	3	121	4.9
89	W22	High	300	3	116	5.2
90	W22	High	600	3	107	5.2
91	pepck1-2	High	0	3	148	5.3
92	pepck1-2	High	10	3	141	5.4
93	pepck1-2	High	15	3	156	4.8
94	pepck1-2	High	20	3	162	4.8
95	pepck1-2	High	30	3	142	4.7
96	pepck1-2	High	50	3	150	5
97	pepck1-2	High	60	3	138	4.8
98	pepck1-2	High	180	3	147	4.8
99	pepck1-2	High	300	3	151	5
100	pepck1-2	High	600	3	120	5.2
101	W22	Low	0	3	100	3.5
102	W22	Low	10	3	119	5
103	W22	Low	15	3	115	4
104	W22	Low	20	3	102	3.5
105	W22	Low	30	3	133	4.9
106	W22	Low	50	3	101	4
107	W22	Low	60	3	97	3.8
108	W22	Low	180	3	118	4.7
109	W22	Low	300	3	110	4
110	W22	Low	600	3	129	4.8
111	pepck1-2	Low	0	3	128	4.4
112	pepck1-2	Low	10	3	148	4.3
113	pepck1-2	Low	15	3	135	4.4
114	pepck1-2	Low	20	3	125	4.2
115	pepck1-2	Low	30	3	91	3.9
116	pepck1-2	Low	50	3	145	4.3
117	pepck1-2	Low	60	3	130	4.7
118	pepck1-2	Low	180	3	134	4.5
119	pepck1-2	Low	300	3	115	3.9
120	pepck1-2	Low	600	3	130	4.6
121	W22	High	0	4	132	5.3
122	W22	High	10	4	130	5.3
123	W22	High	15	4	136	4.7
124	W22	High	20	4	147	5.2
125	W22	High	30	4	132	4.6
126	W22	High	50	4	114	4.1
127	W22	High	60	4	152	4.8
128	W22	High	180	4	143	4.6
129	W22	High	300	4	116	4.9
130	W22	High	600	4	137	4.9
131	pepck1-2	High	0	4	152	5.2
132	pepck1-2	High	10	4	124	4.9
133	pepck1-2	High	15	4	135	4.5
134	pepck1-2	High	20	4	152	5
135	pepck1-2	High	30	4	174	5.1
136	pepck1-2	High	50	4	165	4.5
137	pepck1-2	High	60	4	160	5.3
138	pepck1-2	High	180	4	150	4.8
139	pepck1-2	High	300	4	145	3.9
140	pepck1-2	High	600	4	166	5.2
141	W22	Low	0	4	115	4.6
142	W22	Low	10	4	113	4.8
143	W22	Low	15	4	123	4.9
144	W22	Low	20	4	115	4.3
145	W22	Low	30	4	114	5
146	W22	Low	50	4	117	4.7
147	W22	Low	60	4	114	4.5
148	W22	Low	180	4	122	4.4
149	W22	Low	300	4	122	4.4
150	W22	Low	600	4	120	4.5
151	pepck1-2	Low	0	4	124	5
152	pepck1-2	Low	10	4	126	4.6
153	pepck1-2	Low	15	4	126	4.2
154	pepck1-2	Low	20	4	113	5
155	pepck1-2	Low	30	4	129	4.9
156	pepck1-2	Low	50	4	135	4.4
157	pepck1-2	Low	60	4	133	4.3
158	pepck1-2	Low	180	4	120	4.5
159	pepck1-2	Low	300	4	125	4.3
160	pepck1-2	Low	600	4	122	4.4
