## Supplemental Dataset 2 for "Plant growth, biomass, and nitrogen utilization are impacted by mutations in C4 PEPCK1 in maize"

### Sheet: Supplemental Data 2
ID	Genotype	N_Rate	Labeling_Time	Mal_0	Mal_1	Mal_2	Mal_3	Mal_4	ASP_0	ASP_1	ASP_2	ASP_3	ASP_4	PGA_0	PGA_1	PGA_2	PGA_3	PEP_0	PEP_1	PEP_2	PEP_3	Pyruvate_0	Pyruvate_1	Pyruvate_2	Pyruvate_3
PCKHN0_11	pepck1-2	High	0	0.964939	0.0347633	0	8.17e-05	0.000215941	0.999964	0	0	0	3.59e-05	0.992267	0.0043924	0	0.00334016	0.93539	0.0646102	0	0	0.989434	0.00929308	0.000775344	0.000497801
PCKHN0_131	pepck1-2	High	0	0.991852	0.00813951	0	8.61e-06	0	0.992976	0.00702412	0	0	0	0.990741	0.00390124	0	0.00535736	0.947627	0.0469035	0.0046141	0.000854978	1	0	0	0
PCKHN0_51	pepck1-2	High	0	0.993302	0.00612428	0	0.000309581	0.000264566	0.975036	0.0249638	0	0	0	0.993827	0.00334089	4.15e-05	0.00279058	0.915641	0.0818174	0.00254127	0	0.996536	1.22e-05	0	0.00345189
PCKHN0_91	pepck1-2	High	0	0.998665	0	0	0	0.00133501	0.998367	0	0	0.000767214	0.00086555	0.940331	0.0343503	0.00115512	0.0241638	0.860578	0.124686	0.0110942	0.00364162	0.906818	0	0.0808235	0.0123589
PCKHN10_12	pepck1-2	High	10	0.932863	0.0667669	0	0.000289466	8.07e-05	0.790648	0.20931	0	0	4.16e-05	0.937918	0.0575345	0	0.00454724	0.944339	0.0556612	0	0	0.985475	0.0145252	0	0
PCKHN10_132	pepck1-2	High	10	0.963614	0.0363586	0	2.73e-05	0	0.918446	0.0815542	0	0	0	0.972028	0.0261912	0	0.00178116	0.966499	0.0335007	0	0	1	0	0	0
PCKHN10_52	pepck1-2	High	10	0.959556	0.0403626	0	0	8.15e-05	0.923185	0.0768155	0	0	0	0.976438	0.0226452	0	0.000916807	0.939884	0.0595896	0.000526018	0	0.995972	0	0.00402755	0
PCKHN10_92	pepck1-2	High	10	0.958052	0.0414269	0.000328273	0	0.000193019	0.91531	0.0846898	0	0	0	0.967717	0.031599	0	0.00068412	0.92948	0.0704703	0	5e-05	0.985737	0.0142626	0	0
PCKHN15_13	pepck1-2	High	15	0.977366	0.0210777	0.00104645	7.01e-05	0.00043988	0.892758	0.10723	0	0	1.22e-05	0.976368	0.0174023	0	0.00622974	0.94116	0.05884	0	0	0.972749	0.0234863	0.00141717	0.00234782
PCKHN15_133	pepck1-2	High	15	0.903613	0.0959939	0.000198968	0.000148975	4.5e-05	0.878248	0.121721	0	0	3.08e-05	0.929593	0.069696	0	0.0007108	0.964349	0.0356513	0	0	0.999118	0	0	0.000882289
PCKHN15_53	pepck1-2	High	15	0.940174	0.05954	0	0.000120934	0.000165135	0.874373	0.125627	0	0	0	0.939836	0.0589695	0	0.00119413	0.972274	0.027726	0	0	0.9926	0	0.00740042	0
PCKHN15_93	pepck1-2	High	15	0.927562	0.0719322	0.000271103	0.000147675	8.74e-05	0.868211	0.131789	0	0	0	0.951224	0.0476591	0	0.00111677	0.947358	0.052642	0	0	0.992631	0	0.00736875	0
PCKHN20_134	pepck1-2	High	20	0.968506	0.0312631	0	0.000151633	7.91e-05	0.881116	0.118884	0	0	0	0.936023	0.06343	0	0.000546943	0.974163	0.0258375	0	0	0.994076	0.00592365	0	0
PCKHN20_14	pepck1-2	High	20	0.927504	0.0719622	0	0.000423135	0.000110608	0.875966	0.124034	0	0	0	0.931235	0.0684211	0	0.00034364	0.97031	0.0296898	0	0	0.999139	0	0	0.000860896
PCKHN20_54	pepck1-2	High	20	0.909027	0.0902319	0	0.000372638	0.000368862	0.788323	0.211677	0	0	0	NA	NA	NA	NA	NA	NA	NA	NA	NA	NA	NA	NA
PCKHN20_94	pepck1-2	High	20	0.930344	0.0695294	0	0	0.000126999	0.791238	0.208762	0	0	0	0.920546	0.0794363	0	1.79e-05	0.933032	0.0669682	0	0	0.996412	0.00267642	0	0.000911729
PCKHN30_135	pepck1-2	High	30	0.926026	0.0736965	0	0.000203327	7.38e-05	0.792076	0.207895	0	0	2.93e-05	0.874279	0.122831	0.0014564	0.00143358	0.885779	0.111093	0.0025005	0.00062685	0.992266	0.00671259	0.00102153	0
PCKHN30_15	pepck1-2	High	30	0.944414	0.0529864	0.0010567	0.00124544	0.000297575	0.739525	0.260475	0	0	0	0.90101	0.0974253	0.000478008	0.00108666	0.934873	0.0639651	0.000830807	0.000331087	0.981195	0.0183095	0	0.000495495
PCKHN30_55	pepck1-2	High	30	0.972204	0.0266158	0	0.00104639	0.000133692	0.906298	0.0937022	0	0	0	0.907943	0.0853769	0	0.00668	0.913972	0.086028	0	0	0.959923	0.0400773	0	0
PCKHN30_95	pepck1-2	High	30	0.874902	0.123197	0.00184483	5.61e-05	0	0.734524	0.264387	0.00108938	0	0	NA	NA	NA	NA	0.906406	0.0935427	0	5.15e-05	0.989693	0.000344893	0.0099032	5.88e-05
PCKHN60_136	pepck1-2	High	60	0.896901	0.0994551	0.00274301	0.00066267	0.000238356	0.624756	0.368043	0.00720065	0	0	0.68866	0.27321	0.0358366	0.00229305	0.896559	0.0975489	0.00524645	0.00064524	0.96378	0.03501	0.00120978	0
PCKHN60_16	pepck1-2	High	60	0.871239	0.120238	0.00699498	0.00118597	0.000342181	0.681306	0.315852	0.00280959	0	3.28e-05	0.74282	0.22754	0.0271571	0.00248285	0.928939	0.0697079	0.00128004	7.34e-05	0.977372	0.022072	0	0.000555871
PCKHN60_56	pepck1-2	High	60	0.886069	0.11093	0.0026555	0.00011715	0.000229303	0.683698	0.308124	0.00817849	0	0	0.773883	0.207813	0.0164561	0.00184758	0.931532	0.0684677	0	0	0.947882	0.048782	0.0022112	0.00112471
PCKHN60_96	pepck1-2	High	60	0.885619	0.109202	0.00485744	0.000299609	2.17e-05	0.663489	0.325888	0.0106224	0	0	0.68827	0.27436	0.0324779	0.00489173	0.896865	0.0981602	0.00497447	0	0.980781	0.0192192	0	0
PCKHN90_137	pepck1-2	High	90	0.931282	0.0633915	0.00438267	0.000748719	0.000194672	0.55941	0.428628	0.0108201	0.000878503	0.000263875	0.595104	0.325794	0.0670851	0.0120167	0.858388	0.128602	0.0101609	0.00284892	0.973641	0.0190707	0.00581746	0.00147041
PCKHN90_17	pepck1-2	High	90	0.925158	0.0686591	0.0030641	0.00268344	0.000435051	0.420555	0.538505	0.0364204	0.00258979	0.00192938	0.4752	0.35965	0.118295	0.0468549	0.83954	0.136999	0.0175754	0.0058857	0.933166	0.055203	0.002048	0.00958259
PCKHN90_57	pepck1-2	High	90	0.929789	0.0688916	0	0.00100317	0.000316356	0.560789	0.428686	0.00988891	0.000589709	4.68e-05	0.713263	0.234821	0.0438567	0.0080593	0.874131	0.116992	0.00799177	0.000885221	0.946016	0.0539845	0	0
PCKHN90_97	pepck1-2	High	90	0.864745	0.12561	0.00756604	0.00173666	0.000341898	0.539592	0.44114	0.0181287	0.000824756	0.000314902	0.561636	0.322169	0.0896517	0.0265436	0.866106	0.120391	0.0108736	0.00262871	0.956174	0.0368127	0.00701368	0
PCKHN180_138	pepck1-2	High	180	0.830741	0.134662	0.0230383	0.00773089	0.00382704	0.347977	0.541185	0.0764398	0.0228497	0.0115482	0.351792	0.320121	0.195151	0.132936	0.714358	0.19757	0.0602738	0.0277981	0.814868	0.125945	0.0383349	0.0208525
PCKHN180_18	pepck1-2	High	180	0.769302	0.174971	0.0385475	0.012247	0.0049328	0.21716	0.673291	0.0681966	0.0277216	0.0136305	0.294146	0.359668	0.2068	0.139386	0.70612	0.202691	0.0611872	0.030002	0.793216	0.148306	0.036361	0.0221177
PCKHN180_58	pepck1-2	High	180	0.88352	0.0954986	0.0136691	0.00542739	0.0018846	0.328819	0.554599	0.0905386	0.0193863	0.0066567	0.390239	0.33449	0.184396	0.0908749	0.720323	0.209476	0.0507667	0.0194346	NA	NA	NA	NA
PCKHN180_98	pepck1-2	High	180	0.874139	0.10468	0.0151544	0.00442376	0.00160333	0.243685	0.64572	0.0851921	0.017481	0.00792099	0.369608	0.365199	0.167814	0.0973787	0.726223	0.207247	0.0457851	0.020745	0.891372	0.0821054	0.0143487	0.0121743
PCKHN300_139	pepck1-2	High	300	0.827582	0.118558	0.0261267	0.0141041	0.0136292	0.210075	0.514148	0.153509	0.0612307	0.0610375	0.251036	0.238097	0.224067	0.2868	0.627546	0.201164	0.086415	0.0848744	0.735563	0.134395	0.0677086	0.0623333
PCKHN300_19	pepck1-2	High	300	0.751097	0.157102	0.0658935	0.0171353	0.00877252	0.216437	0.532024	0.156952	0.0649407	0.0296461	0.287352	0.331932	0.211567	0.169148	0.534699	0.330134	0.0865613	0.0486057	0.740778	0.17558	0.0467121	0.0369298
PCKHN300_59	pepck1-2	High	300	0.766662	0.165436	0.0364188	0.0201479	0.0113357	0.301083	0.510082	0.112528	0.0451552	0.0311521	0.304935	0.289938	0.209194	0.195933	0.65865	0.199326	0.0793367	0.0626879	NA	NA	NA	NA
PCKHN300_99	pepck1-2	High	300	0.829787	0.112516	0.0321611	0.0147878	0.010748	0.145159	0.542835	0.20478	0.0665938	0.0406326	0.236017	0.312724	0.223398	0.22786	0.547307	0.27427	0.0999904	0.0784324	0.716163	0.165263	0.065423	0.0531507
PCKHN600_100	pepck1-2	High	600	0.808995	0.0958045	0.0548027	0.0184376	0.0219605	0.0914396	0.455471	0.229172	0.117308	0.106609	0.194378	0.263246	0.230451	0.311925	0.415375	0.295439	0.148017	0.141169	0.526073	0.244183	0.113368	0.116375
PCKHN600_140	pepck1-2	High	600	0.750517	0.113617	0.0559206	0.0379984	0.0419471	0.0985998	0.33723	0.235548	0.152049	0.176573	0.134554	0.202923	0.26539	0.397133	0.336159	0.266573	0.186146	0.211123	0.404759	0.216432	0.171151	0.207658
PCKHN600_20	pepck1-2	High	600	0.842187	0.0866245	0.0375241	0.0178246	0.0158399	0.199878	0.363579	0.185441	0.107293	0.143808	0.201909	0.209637	0.218698	0.369756	0.328262	0.337658	0.140226	0.193853	0.530178	0.145951	0.131661	0.19221
PCKHN600_60	pepck1-2	High	600	0.705959	0.129585	0.0666181	0.0400458	0.0577924	0.314773	0.275056	0.178159	0.0855149	0.146497	0.374724	0.164722	0.149291	0.311263	0.525289	0.218704	0.0972354	0.158772	0.560429	0.170865	0.0731022	0.195604
PCKLN0_111	pepck1-2	Low	0	0.992731	0.00603627	0.00108677	4.35e-05	0.000102617	0.999934	0	0	6.59e-05	0	0.997054	0.000590979	0	0.00235454	0.883817	0.112466	0.00311924	0.000597956	0.961869	0.0380065	1.67e-05	0.0001081
PCKLN0_151	pepck1-2	Low	0	0.999939	0	0	0	6.08e-05	0.995703	0.00429655	0	0	0	0.991129	0.0030173	0	0.00585345	0.93385	0.0619132	0.00369738	0.000539308	0.967505	0.0311654	0.00132972	0
PCKLN0_31	pepck1-2	Low	0	0.998484	0.000158217	0	0.00095273	0.000404909	0.99963	0	0	0.000243116	0.000126541	0.992628	0.000641631	0	0.00673074	0.908269	0.0878308	0	0.00390032	0.990805	0.00881885	0	0.000375883
PCKLN0_71	pepck1-2	Low	0	0.990149	0.00985144	0	0	0	1	0	0	0	0	0.993783	0.00466704	0	0.00155024	0.954455	0.0451794	0	0.000366027	0.99829	0	0.00170994	0
PCKLN10_112	pepck1-2	Low	10	0.96581	0.0339925	0	7.46e-05	0.000122353	0.872913	0.127087	0	0	0	0.954852	0.0439323	0	0.00121555	0.956378	0.0436219	0	0	0.984666	0.0137022	0.00163132	0
PCKLN10_152	pepck1-2	Low	10	0.9669	0.03302	0	8.01e-05	0	0.856667	0.143323	0	0	1.04e-05	0.927376	0.0698589	0	0.0027655	0.958065	0.0418106	0	0.000124339	0.959418	0.026086	0.014309	0.000187372
PCKLN10_32	pepck1-2	Low	10	0.96969	0.0279346	0	0.00161682	0.000758954	0.861022	0.137704	0	0.000230109	0.00104352	0.968373	0.0258186	0	0.00580855	0.877202	0.107626	0.0147233	0.000448166	0.953764	0.00309437	0.0431419	0
PCKLN10_72	pepck1-2	Low	10	0.929699	0.0692873	0.00100698	0	6.44e-06	0.875519	0.124481	0	0	0	0.969475	0.0305248	0	0	0.962539	0.0374611	0	0	0.990153	0.00448513	0.00407592	0.00128621
PCKLN15_113	pepck1-2	Low	15	0.932668	0.0670087	0	0.000313432	9.93e-06	0.81471	0.185122	0	0	0.000168585	0.915087	0.0842594	0	0.000653206	0.927965	0.0701169	0.0019178	0	0.977091	0.0195848	0.00332376	0
PCKLN15_153	pepck1-2	Low	15	0.889469	0.109299	0	0.000873236	0.000359171	0.786772	0.213228	0	0	0	0.863635	0.134637	0.00113131	0.000596782	0.925885	0.0728037	0.00131128	0	0.986356	0.0122015	0.00144222	0
PCKLN15_33	pepck1-2	Low	15	0.934316	0.0645235	0.000147122	0.000723635	0.000290041	0.81548	0.184241	0	0	0.000278858	0.921084	0.0781957	0	0.000719857	0.943998	0.056002	0	0	0.972865	0.0214661	0.00559784	7.1e-05
PCKLN15_73	pepck1-2	Low	15	0.86767	0.131927	0	0	0.000403394	0.679289	0.320711	0	0	0	0.901023	0.079582	0.0156704	0.00372475	NA	NA	NA	NA	NA	NA	NA	NA
PCKLN20_114	pepck1-2	Low	20	0.944949	0.0547553	0	9.25e-05	0.000203454	0.912003	0.0877856	0	0	0.00021125	0.878773	0.118695	0.00161924	0.000912538	0.921381	0.0762848	0.00233439	0	0.980892	0.0147082	0.0043997	0
PCKLN20_154	pepck1-2	Low	20	0.938573	0.0604569	0	0.000827983	0.000142193	0.750402	0.249536	0	0	6.25e-05	0.796952	0.194914	0.00655825	0.00157493	0.926916	0.0674525	0.00549618	0.000135714	0.9757	0.0179232	0.00597574	0.000400733
PCKLN20_34	pepck1-2	Low	20	0.94251	0.0561952	0	0.00112737	0.000167095	0.696395	0.302948	0.000645264	0	1.19e-05	0.819391	0.167697	0.0101198	0.00279299	0.848726	0.150412	0	0.000861998	0.956598	0.021444	0.0205674	0.00139045
PCKLN20_74	pepck1-2	Low	20	0.918695	0.0807219	0	0.000527126	5.58e-05	0.747769	0.25211	0	0	0.000120664	0.806107	0.18562	0.00662132	0.00165184	0.930862	0.0686688	0	0.000468866	0.98237	0.0176298	0	0
PCKLN30_115	pepck1-2	Low	30	0.90622	0.091588	0.00130681	0.000784905	0.000100391	0.771453	0.228547	0	0	0	0.793337	0.189584	0.0156892	0.00138922	0.918655	0.081345	0	0	0.977156	0.0228436	0	0
PCKLN30_155	pepck1-2	Low	30	0.940504	0.0585107	4.03e-05	0.00077038	0.000174954	0.731504	0.263267	0.00522889	0	0	0.697844	0.267801	0.032736	0.00161927	0.85984	0.125071	0.0149407	0.00014911	0.954891	0.0316413	0.0122488	0.00121937
PCKLN30_35	pepck1-2	Low	30	0.839524	0.158316	0	0.00168763	0.000472856	0.680611	0.312094	0.00729493	0	0	0.78335	0.210772	0.00587831	0	0.889058	0.109716	0.00122621	0	0.98353	0.0102209	0.00624883	0
PCKLN30_75	pepck1-2	Low	30	0.9088	0.0900645	0.000461435	0.000622878	5.1e-05	0.654108	0.338388	0.00733093	0	0.000172647	0.699337	0.256309	0.0390869	0.00526693	0.878719	0.116253	0.00468343	0.00034405	0.971314	0.0217986	0.00654797	0.000339322
PCKLN60_116	pepck1-2	Low	60	0.910235	0.0832232	0.00546421	0	0.00107734	0.702806	0.286453	0.00985363	0.000316401	0.000570722	0.734499	0.158962	0.062107	0.0444322	NA	NA	NA	NA	NA	NA	NA	NA
PCKLN60_156	pepck1-2	Low	60	0.934487	0.0606853	0.00303585	0.00139655	0.000395354	0.596878	0.366647	0.0313452	0.00417405	0.000955555	0.559307	0.30001	0.0998469	0.0408357	0.709303	0.275666	0.0138827	0.00114836	0.914898	0.0742661	0.00992604	0.000910202
PCKLN60_36	pepck1-2	Low	60	0.880702	0.114072	0.00236185	0.00246171	0.000402697	0.487613	0.499382	0.0129695	0	3.52e-05	0.622406	0.32282	0.046505	0.00826947	0.804722	0.183167	0.0106833	0.00142752	0.955559	0.0363522	0.00808873	0
PCKLN60_76	pepck1-2	Low	60	0.829997	0.150681	0.0158391	0.00260303	0.000879276	0.384808	0.543135	0.0638143	0.00566937	0.00257363	0.384708	0.393459	0.152477	0.0693561	0.785852	0.177743	0.0274344	0.00897047	0.886302	0.0944097	0.0119598	0.00732826
PCKLN90_117	pepck1-2	Low	90	0.935443	0.0587482	0.00384383	0.0015405	0.000424132	0.527577	0.441232	0.0266779	0.00394468	0.00056857	0.50044	0.340853	0.123291	0.0354164	0.884715	0.101062	0.0114949	0.00272801	0.923957	0.0548521	0.0203171	0.000873795
PCKLN90_157	pepck1-2	Low	90	0.943968	0.0508037	0.00410457	0.000760463	0.000363489	0.540133	0.420861	0.0337926	0.00449627	0.000717167	0.526672	0.333587	0.108945	0.0307961	0.842822	0.133303	0.019004	0.00487083	0.869901	0.120501	0.00959779	0
PCKLN90_37	pepck1-2	Low	90	0.932772	0.0657649	0	0.000937898	0.000525088	0.540151	0.413203	0.0411913	0.00475889	0.000696084	0.519465	0.331206	0.119425	0.0299036	0.820614	0.161006	0.0146757	0.0037037	0.931844	0.058488	0.00930394	0.000363921
PCKLN90_77	pepck1-2	Low	90	0.810709	0.161428	0.0210606	0.00429772	0.00250517	0.297742	0.573614	0.102947	0.0158272	0.00987033	0.325669	0.358366	0.198082	0.117883	0.735577	0.194981	0.0493738	0.0200681	0.84663	0.11705	0.0277307	0.00858928
PCKLN180_118	pepck1-2	Low	180	0.930219	0.0542388	0.00825018	0.00494753	0.00234422	0.251417	0.584942	0.10628	0.0376548	0.019706	0.313262	0.320878	0.21519	0.15067	0.679407	0.220935	0.0606676	0.0389903	0.801712	0.113375	0.0572471	0.0276657
PCKLN180_158	pepck1-2	Low	180	0.892873	0.0862714	0.0121087	0.00546238	0.00328488	0.31773	0.502446	0.111778	0.044472	0.0235737	0.358845	0.305265	0.185173	0.150717	0.581103	0.281094	0.0823832	0.0554201	0.679534	0.222301	0.069475	0.0286894
PCKLN180_78	pepck1-2	Low	180	0.914899	0.0646671	0.0114688	0.00526466	0.00370055	0.175011	0.608615	0.128472	0.0453173	0.0425851	0.279743	0.295264	0.192698	0.232295	0.602599	0.257039	0.0714176	0.068944	0.747631	0.123535	0.0965696	0.032265
PCKLN180_38	pepck1-2	Low	180	0.847937	0.116055	0.0186302	0.0109295	0.00644851	0.360795	0.439298	0.128386	0.0438136	0.027707	0.398576	0.276812	0.20659	0.118022	0.636169	0.235962	0.0767886	0.0510802	0.609656	0.26327	0.12164	0.0054342
PCKLN300_119	pepck1-2	Low	300	0.875243	0.0871887	0.0192337	0.0130219	0.00531272	0.255762	0.480944	0.158994	0.0658496	0.0384502	0.21211	0.308697	0.273434	0.205759	0.510261	0.276488	0.124963	0.0882883	0.68191	0.183865	0.0797674	0.0544576
PCKLN300_159	pepck1-2	Low	300	0.87883	0.0648925	0.0278106	0.0146763	0.0137907	0.211995	0.389143	0.183484	0.0986176	0.11676	0.199771	0.239233	0.225095	0.3359	0.443406	0.303131	0.104141	0.149322	0.658234	0.193007	0.062291	0.0864679
PCKLN300_39	pepck1-2	Low	300	0.938262	0.0412384	0.00979148	0.00750475	0.00320331	0.269903	0.522196	0.135765	0.0518679	0.0202676	0.360308	0.289572	0.195396	0.154724	0.502573	0.31007	0.125695	0.0616629	0.808579	0.0979945	0.0671659	0.026261
PCKLN300_79	pepck1-2	Low	300	0.89898	0.0636914	0.0179564	0.0112667	0.00810499	0.147927	0.48565	0.180603	0.0944895	0.0913312	0.265339	0.260331	0.207983	0.266348	0.472308	0.295264	0.110379	0.12205	0.6549	0.164906	0.106626	0.0735675
PCKLN600_120	pepck1-2	Low	600	0.792166	0.0710545	0.0417487	0.0315314	0.0634994	0.168177	0.248567	0.160163	0.122776	0.300317	0.223874	0.165105	0.164194	0.446827	0.314074	0.244749	0.139016	0.302161	0.413926	0.15645	0.140739	0.288885
PCKLN600_160	pepck1-2	Low	600	0.821618	0.0511495	0.0426322	0.041848	0.0427524	0.117725	0.183893	0.263391	0.216064	0.218926	0.0913789	0.199769	0.302587	0.406265	0.138519	0.338082	0.249951	0.273448	0.265748	0.194217	0.229214	0.310821
PCKLN600_40	pepck1-2	Low	600	0.755342	0.0816141	0.0658846	0.0404257	0.0567336	0.0444469	0.265572	0.276516	0.167544	0.245921	0.0929372	0.204783	0.229634	0.472646	0.194285	0.353004	0.165024	0.287687	0.316819	0.255803	0.17446	0.252918
PCKLN600_80	pepck1-2	Low	600	0.761228	0.0565347	0.0619057	0.0420587	0.0782734	0.0681705	0.181067	0.247341	0.187122	0.316299	0.107314	0.186418	0.204507	0.501761	0.186715	0.29871	0.175309	0.339266	0.302409	0.172727	0.124294	0.40057
W22HN0_1	W22	High	0	0.993394	0.00635418	3.7e-05	2.22e-05	0.000192721	0.999849	0	0	0.000150554	0	0.997199	0	0	0.00280108	0.920585	0.0776391	0.00177564	0	1	0	0	0
W22HN0_121	W22	High	0	0.997422	0.00257831	0	0	0	0.999766	0	0	0.000115553	0.000118867	0.987655	0.00409979	0	0.00824543	0.97279	0.026453	0	0.000757163	0.999501	0	0	0.000498915
W22HN0_41	W22	High	0	0.992641	0.00726693	0	4.03e-06	8.76e-05	0.999416	0	0	0.000222351	0.000361902	0.992522	0.00333339	0	0.00414504	0.944072	0.0559282	0	0	0.995696	0	0.00343576	0.00086811
W22HN0_81	W22	High	0	0.993779	0.00606271	0	0.000142384	1.55e-05	0.999303	0	0	0.000697135	0	0.998576	0	0	0.00142368	0.978555	0.0214452	0	0	0.99617	0	0.00383026	0
W22HN10_122	W22	High	10	0.961572	0.0378274	0	0.000403507	0.000196821	0.931845	0.0678836	0	0	0.00027114	0.980099	0.0180952	0	0.00180588	0.978315	0.0206027	0.00072484	0.000357156	0.99311	0	0.00224189	0.0046479
W22HN10_2	W22	High	10	0.976499	0.023398	0	0	0.000103131	0.952511	0.0474887	0	0	0	NA	NA	NA	NA	0.95284	0.0455528	0	0.00160699	1	0	0	0
W22HN10_42	W22	High	10	0.908444	0.0882068	0.00271185	0.00031934	0.00031787	0.843748	0.156252	0	0	0	0.95461	0.0437121	0	0.00167757	0.908128	0.0918718	0	0	0.993865	0.00608262	5.23e-05	0
W22HN10_82	W22	High	10	0.938041	0.0612513	0.000387216	0.00029127	2.89e-05	0.870448	0.129546	0	0	5.9e-06	0.975948	0.0232275	0	0.000824366	0.978424	0.0215759	0	0	0.997641	0	0.00235898	0
W22HN15_123	W22	High	15	0.8962	0.103768	0	0	3.21e-05	0.831981	0.168019	0	0	0	0.930647	0.0687404	0	0.000612674	0.96581	0.0341903	0	0	0.996478	0.0031936	0	0.00032848
W22HN15_3	W22	High	15	0.945389	0.0533551	0	0.00112375	0.000132655	0.874504	0.125422	0	0	7.44e-05	0.94138	0.0586195	0	0	0.963385	0.0364976	0	0.000117082	0.994402	0.0052798	0.000287257	3.13e-05
W22HN15_43	W22	High	15	0.951232	0.0484924	0	0.000275202	0	0.886911	0.113089	0	0	0	0.9448	0.0528418	0	0.00235775	0.955572	0.0440455	0	0.000382557	0.979074	0.0197969	0.00112906	0
W22HN15_83	W22	High	15	0.926189	0.0734533	0	0.000203208	0.000154196	0.857568	0.142432	0	0	0	0.959254	0.0404584	0	0.00028756	0.963452	0.0365483	0	0	0.999093	0.000762494	0	0.000144439
W22HN20_124	W22	High	20	0.923149	0.0768081	0	0	4.27e-05	0.843217	0.156607	0	0	0.000175434	0.8962	0.1038	0	0	NA	NA	NA	NA	0.998028	0	0	0.00197205
W22HN20_4	W22	High	20	0.891146	0.107763	0.000284874	0.000747838	5.79e-05	0.827588	0.172285	0	0.000126999	0	0.855067	0.144276	0.000657442	0	0.965621	0.0343788	0	0	0.999948	0	0	5.24e-05
W22HN20_44	W22	High	20	0.908162	0.091226	0	0.000433333	0.000179132	0.839438	0.160528	0	0	3.35e-05	0.8985	0.101238	0	0.000261333	0.976359	0.0236414	0	0	0.980871	0.0156366	0.0034922	0
W22HN20_84	W22	High	20	0.932493	0.0673714	0	7.04e-05	6.51e-05	0.814462	0.185538	0	0	0	0.920469	0.0785967	0	0.000933864	0.953312	0.0464803	0	0.000207397	1	0	0	0
W22HN30_125	W22	High	30	0.942554	0.0564413	0	0.000726279	0.000278248	0.824531	0.17519	0	0	0.000278644	0.896725	0.102719	0.000150702	0.000405334	0.957362	0.042638	0	0	0.987041	0.0124278	0	0.0005314
W22HN30_45	W22	High	30	0.918727	0.0780166	0.00195187	0.000991643	0.000313186	0.863651	0.136319	0	3.03e-05	0	0.900946	0.0963043	6.42e-06	0.00274359	0.823897	0.176103	0	0	0.978422	0.00540266	0.0161757	0
W22HN30_5	W22	High	30	0.912427	0.0842959	0.000545511	0.00203715	0.000693955	0.762511	0.229961	0.00692763	0	0.000600061	0.667232	0.301929	0.0279871	0.0028516	0.935534	0.0625224	0.00105522	0.000888568	0.973643	0.024766	0.0015913	0
W22HN30_85	W22	High	30	0.891591	0.107192	0.000658738	0.0005317	2.62e-05	0.665739	0.331713	0.00254807	0	0	0.780979	0.207659	0.00989496	0.00146692	0.922469	0.0775306	0	0	0.985494	0.00593849	0.00856765	0
W22HN60_126	W22	High	60	0.881364	0.11617	0.00146119	0.000879749	0.000125301	0.567436	0.416481	0.0153718	0.000710868	0	0.693053	0.243152	0.0536673	0.0101279	0.932644	0.0640063	0.00197673	0.00137318	0.962691	0.0373093	0	0
W22HN60_46	W22	High	60	0.832467	0.161999	0.0043091	0.000913048	0.000311968	0.560607	0.424929	0.014444	0	2.01e-05	0.613456	0.318358	0.061124	0.00706269	0.88099	0.11278	0.00553466	0.000695217	0.925075	0.0626368	0.0122884	0
W22HN60_6	W22	High	60	0.94641	0.0494874	0.00245548	0.00138418	0.000263187	0.787286	0.192698	0.0183901	0.00100883	0.000616892	0.617735	0.29529	0.0649311	0.0220446	0.92186	0.0724824	0.00401394	0.00164393	0.952582	0.0427733	0.00341004	0.00123463
W22HN60_86	W22	High	60	0.901781	0.0926252	0.00506324	0.00026609	0.000264828	0.666884	0.315724	0.0173918	0	0	0.645126	0.28637	0.0564214	0.0120823	0.895203	0.102189	0.00221353	0.000393984	0.964632	0.0308925	0.00334239	0.00113301
W22HN90_127	W22	High	90	0.889915	0.104172	0.00454628	0.00107534	0.000291564	0.485993	0.479716	0.0315093	0.00202312	0.000758289	0.616747	0.289056	0.0752902	0.0189076	0.899059	0.0879343	0.0100888	0.00291823	0.968179	0.0278321	0.00269355	0.00129565
W22HN90_47	W22	High	90	0.843054	0.145412	0.0091157	0.00165561	0.000762776	0.429392	0.520694	0.044387	0.00434592	0.00118124	0.502149	0.354747	0.107746	0.0353572	0.809803	0.166672	0.0184453	0.00508012	0.917007	0.0702775	0.00824269	0.00447327
W22HN90_7	W22	High	90	0.883742	0.113172	0.00247323	0.000358666	0.000254301	0.478097	0.480675	0.0372013	0.00299283	0.00103388	0.518228	0.353797	0.0961793	0.0317953	0.867709	0.117855	0.0091917	0.00524415	0.952811	0.0426134	0.00437593	0.000199443
W22HN90_87	W22	High	90	0.866372	0.122557	0.00895782	0.0015429	0.000570725	0.465364	0.501719	0.0297612	0.00235383	0.000802126	0.559994	0.311294	0.0970337	0.0316777	0.856583	0.127168	0.0105995	0.0056493	0.967198	0.0328022	0	0
W22HN180_128	W22	High	180	0.873689	0.0997027	0.0164577	0.00621726	0.00393327	0.348998	0.515167	0.0866517	0.0302129	0.0189702	0.363437	0.277428	0.198368	0.160768	0.730127	0.176807	0.0539549	0.0391111	0.804742	0.119797	0.04896	0.0265006
W22HN180_48	W22	High	180	0.788442	0.155682	0.0410213	0.00984236	0.0050121	0.28109	0.570554	0.100413	0.0330887	0.0148545	0.305643	0.356689	0.202821	0.134847	0.672254	0.248609	0.0520673	0.0270697	0.824554	0.128715	0.0309798	0.0157512
W22HN180_8	W22	High	180	0.791015	0.16817	0.0311134	0.0060029	0.00369798	0.284914	0.567347	0.113669	0.0221603	0.0119097	0.321112	0.337369	0.228611	0.112909	0.768681	0.173244	0.0375934	0.0204816	0.851271	0.107692	0.0290952	0.0119417
W22HN180_88	W22	High	180	0.883372	0.0932082	0.0140185	0.0063265	0.00307471	0.286856	0.560122	0.102596	0.0324343	0.0179916	0.356829	0.312887	0.177668	0.152616	0.755321	0.158253	0.0508902	0.035536	0.848718	0.0915637	0.0356018	0.0241166
W22HN300_129	W22	High	300	0.884482	0.0820175	0.0193863	0.00832917	0.00578452	0.169109	0.585445	0.127404	0.0690527	0.0489889	0.301658	0.266986	0.218082	0.213274	0.6144	0.232342	0.0839771	0.0692813	0.757478	0.123813	0.0548082	0.063901
W22HN300_49	W22	High	300	0.698566	0.202076	0.0602344	0.0280778	0.0110453	0.150918	0.576792	0.155138	0.0639829	0.0531689	0.244046	0.281665	0.25105	0.223239	0.527149	0.305855	0.0860119	0.0809842	0.67812	0.19266	0.0646661	0.0645537
W22HN300_89	W22	High	300	0.764148	0.166447	0.0393743	0.0158594	0.0141716	0.233695	0.514306	0.126445	0.0747122	0.0508422	0.324642	0.252742	0.197569	0.225047	0.576939	0.23893	0.100571	0.0835603	0.701955	0.179948	0.0554132	0.0626839
W22HN300_9	W22	High	300	0.843274	0.0784303	0.0341619	0.0193077	0.0248261	0.375707	0.340486	0.146347	0.0736615	0.0637985	0.175377	0.256249	0.241029	0.327345	0.42998	0.320033	0.10692	0.143067	0.625771	0.149721	0.0956149	0.128893
W22HN600_10	W22	High	600	0.760808	0.0993091	0.0673615	0.0313948	0.0411266	0.0627317	0.36407	0.219145	0.171456	0.182597	0.134317	0.213517	0.222201	0.429964	0.280352	0.241486	0.194215	0.283947	0.448894	0.217651	0.104691	0.228764
W22HN600_130	W22	High	600	0.756743	0.117652	0.0546727	0.0312728	0.03966	0.148822	0.403289	0.193825	0.114884	0.13918	0.189867	0.210284	0.215533	0.384317	0.337404	0.27786	0.163597	0.22114	0.453422	0.205888	0.136335	0.204355
W22HN600_50	W22	High	600	0.735632	0.0874816	0.0702568	0.0439867	0.0626425	0.0968784	0.295235	0.329046	0.132802	0.146038	0.150379	0.208136	0.210916	0.430569	0.31864	0.319053	0.14639	0.215918	0.400949	0.258291	0.1213	0.219461
W22HN600_90	W22	High	600	0.634308	0.161606	0.0932836	0.0474498	0.0633522	0.10217	0.370832	0.231361	0.142995	0.152642	0.177864	0.234715	0.225918	0.361503	0.346167	0.304093	0.142647	0.207092	0.5062	0.188675	0.11827	0.186855
W22LN0_141	W22	Low	0	0.993717	0.0062834	0	0	0	1	0	0	0	0	0.996151	0.0015398	0	0.00230969	0.963929	0.0352036	0.000867539	0	1	0	0	0
W22LN0_21	W22	Low	0	0.989534	0.00995641	0.000179768	0.000204431	0.00012494	0.995457	0.00381345	0	0.000568426	0.000160982	0.991104	0.00497339	0	0.00392302	0.927439	0.0725615	0	0	0.996456	0	0.00354426	0
W22LN0_61	W22	Low	0	0.999997	0	0	0	3.41e-06	0.997302	0.00219799	0	0	0.000499686	0.983043	0.00728207	0.00187192	0.00780325	0.964986	0.0349021	0	0.000111663	0.982023	0.016561	0.00141591	0
W22LN0_61a	W22	Low	0	0.995887	0.0035256	0	0.000228713	0.000358231	0.995294	0.00470553	0	0	0	0.989295	0.00360167	0	0.00710365	0.938002	0.0619982	0	0	0.99915	0	0	0.000849859
W22LN10_102	W22	Low	10	0.946313	0.0536854	0	1.74e-06	0	0.849274	0.14993	0	0.000352889	0.000443321	0.929506	0.0700282	0	0.000465924	0.925069	0.0749308	0	0	1	0	0	0
W22LN10_142	W22	Low	10	0.935329	0.06403	0	0.000506175	0.000134868	0.807287	0.191299	0	0.000568083	0.000845995	0.925724	0.0714488	0	0.00282768	0.962026	0.0372391	0	0.000734537	0.997917	0	0	0.00208286
W22LN10_22	W22	Low	10	0.887653	0.111977	0	0.000138968	0.000230948	0.8342	0.1658	0	0	0	0.93618	0.0616779	0	0.00214251	0.966056	0.0331002	0	0.000843643	0.99973	0	0	0.000269791
W22LN10_62	W22	Low	10	0.895201	0.104613	0	0.000116118	7.05e-05	0.710218	0.289782	0	0	0	0.902044	0.0946751	0.000868713	0.00241248	0.934173	0.0658267	0	0	NA	NA	NA	NA
W22LN15_103	W22	Low	15	0.949398	0.0498569	0.000254058	0.00043886	5.21e-05	0.788025	0.211975	0	0	0	0.873338	0.125551	0.000370435	0.000740939	0.922833	0.0753534	0.00181312	0	1	0	0	0
W22LN15_143	W22	Low	15	0.884349	0.115072	0	0.000578822	0	0.758583	0.23881	0.00250383	0	0.000102876	0.861517	0.135558	0.0023184	0.000606332	0.951354	0.0484037	0	0.000242467	0.997477	0.000631738	0	0.00189096
W22LN15_23	W22	Low	15	0.953366	0.0422371	0.00379768	0.000594872	4.25e-06	0.866062	0.133938	0	0	0	0.90165	0.0943768	0	0.00397338	0.906007	0.0939929	0	0	0.991815	0.00464093	0.0035444	0
W22LN15_63	W22	Low	15	0.919951	0.0778981	0.00135601	0.000607415	0.00018731	0.758044	0.241956	0	0	0	0.810981	0.184562	0.00196658	0.0024906	0.922565	0.0774351	0	0	0.978142	0.00536068	0.0164976	0
W22LN20_104	W22	Low	20	0.926822	0.0723774	0	0.00066127	0.000139771	0.825025	0.174256	0	0	0.00071864	0.820776	0.175863	0.00309593	0.000264604	0.952833	0.0471673	0	0	0.999258	0.000742116	0	0
W22LN20_144	W22	Low	20	0.916991	0.0825772	0	0.000431746	0	0.755233	0.243268	0.00134565	0.000153665	0	0.723771	0.259576	0.014847	0.00180564	0.917938	0.0820617	0	0	0.989959	0.010041	0	0
W22LN20_24	W22	Low	20	0.969932	0.0288949	0	0	0.00117339	0.85276	0.134948	0	0.0114813	0.000810367	0.838806	0.124916	0.0362775	0	0.956813	0.0431873	0	0	0.940316	0.0423112	0.0173732	0
W22LN20_64	W22	Low	20	0.900775	0.0990362	0	0.000100006	8.85e-05	0.652949	0.344637	0	0.00223524	0.000178995	0.765822	0.22646	0.00771511	2.5e-06	0.9293	0.0699283	0.000771473	0	0.998926	0	0	0.00107379
W22LN30_105	W22	Low	30	0.892176	0.105138	0.00162763	0.000845583	0.000212854	0.603228	0.381594	0.0151786	0	0	0.726103	0.248379	0.022465	0.00305289	0.892855	0.105132	0.00160415	0.000409396	0.988757	0.0109257	0	0.000317176
W22LN30_145	W22	Low	30	0.776365	0.215258	0.00682017	0.00124842	0.000308472	0.707693	0.279538	0.0127696	0	0	0.702498	0.258321	0.0315102	0.00767042	0.850209	0.143521	0.00520236	0.00106755	0.96977	0.0241359	0.0060946	0
W22LN30_25	W22	Low	30	0.923639	0.0731946	0	0.00191759	0.00124861	0.70612	0.280316	0.00611667	0.00330601	0.0041407	0.758398	0.213922	0.0276461	3.44e-05	0.885207	0.10477	0.00758706	0.00243692	0.99851	0	0	0.0014896
W22LN30_65	W22	Low	30	0.857648	0.137841	0.00268158	0.00166894	0.000161217	0.56644	0.423091	0.00823403	0.00223451	0	0.630841	0.315856	0.0445448	0.00875841	0.93392	0.0643695	0.000100032	0.00161026	0.989975	0.010025	0	0
W22LN60_106	W22	Low	60	0.949615	0.0483287	0.00140278	0.000594891	5.88e-05	0.759392	0.224678	0.0133145	0.00101136	0.00160419	0.596248	0.298467	0.0829956	0.0222886	0.882937	0.108759	0.00573846	0.00256617	0.957691	0.0394241	0.00288448	0
W22LN60_146	W22	Low	60	0.758284	0.215162	0.0194645	0.00532322	0.0017665	0.581651	0.371496	0.0399396	0.00579188	0.00112162	0.465035	0.363777	0.128174	0.0430146	0.803358	0.167767	0.021876	0.00699858	0.886229	0.104747	0.00591068	0.00311387
W22LN60_26	W22	Low	60	0.882118	0.10851	0.00670133	0.00219445	0.000476296	0.638446	0.338008	0.0185851	0.00311028	0.00185074	0.578731	0.275852	0.101324	0.0440921	0.858883	0.126581	0.0101261	0.00441032	0.937358	0.0566237	0.00187321	0.00414509
W22LN60_66	W22	Low	60	0.80997	0.175419	0.0119761	0.00187228	0.00076222	0.416356	0.519293	0.0498085	0.0115903	0.00295217	0.473345	0.352631	0.126879	0.0471447	0.8245	0.14323	0.0235443	0.00872592	0.913159	0.0680514	0.0175284	0.00126153
W22LN90_107	W22	Low	90	0.895056	0.0832609	0.016947	0.00372007	0.00101618	0.476022	0.459356	0.0479807	0.0120703	0.00457076	0.650476	0.256194	0.0693897	0.0239409	0.81422	0.15331	0.0269682	0.00550183	NA	NA	NA	NA
W22LN90_147	W22	Low	90	0.904224	0.0862933	0.00659689	0.00182859	0.00105701	0.504646	0.417446	0.053813	0.0145645	0.00953049	0.507766	0.310513	0.125089	0.0566323	0.870702	0.106208	0.0156675	0.00742316	0.904182	0.0807736	0.00805012	0.00699415
W22LN90_27	W22	Low	90	0.843174	0.131017	0.0210304	0.00382388	0.000953913	0.335584	0.589698	0.0630846	0.00978025	0.00185305	0.457643	0.343195	0.141888	0.0572738	0.726238	0.23542	0.0282381	0.0101038	0.90227	0.087319	0.0047702	0.00564099
W22LN90_67	W22	Low	90	0.806448	0.171978	0.0157753	0.00432176	0.00147691	0.336266	0.585246	0.0623193	0.0103057	0.00586314	0.415467	0.359945	0.148756	0.075831	0.785863	0.174691	0.0271907	0.0122553	0.882008	0.0967366	0.017224	0.00403147
W22LN180_108	W22	Low	180	0.922111	0.0539011	0.0118209	0.00790387	0.00426341	0.320209	0.443854	0.156281	0.0448603	0.0347954	0.269358	0.31191	0.225067	0.193665	0.427216	0.392195	0.0967566	0.0838327	0.736594	0.145198	0.0622927	0.0559153
W22LN180_148	W22	Low	180	0.859538	0.0898435	0.0272975	0.014711	0.00860973	0.255448	0.444808	0.163596	0.0840663	0.0520817	0.256567	0.281632	0.240033	0.221768	0.467534	0.299308	0.1374	0.0957577	0.613735	0.186737	0.103202	0.096326
W22LN180_28	W22	Low	180	0.891782	0.0921455	0.0074207	0.00506191	0.0035896	0.406351	0.440338	0.0886397	0.0280963	0.0365748	0.366642	0.28865	0.187074	0.157634	0.635146	0.247423	0.0708165	0.0466146	0.793313	0.125388	0.0468017	0.0344971
W22LN180_68	W22	Low	180	0.895984	0.0717187	0.0194097	0.00741136	0.00547649	0.322422	0.457	0.135874	0.0464923	0.0382112	0.255364	0.294222	0.22664	0.223774	0.575962	0.272123	0.0709316	0.0809837	0.687329	0.191917	0.0684215	0.0523333
W22LN300_109	W22	Low	300	0.856283	0.0795623	0.0314177	0.0175086	0.0152288	0.147752	0.457275	0.180169	0.107787	0.107017	0.142727	0.230561	0.264133	0.362579	0.385336	0.313587	0.138473	0.162604	0.474273	0.258008	0.125115	0.142604
W22LN300_149	W22	Low	300	0.89433	0.056477	0.0213606	0.0121168	0.0157158	0.13545	0.435803	0.199726	0.111397	0.117625	0.140042	0.279021	0.265179	0.315759	0.376874	0.303124	0.153222	0.16678	0.545197	0.192384	0.139245	0.123174
W22LN300_29	W22	Low	300	0.783803	0.13488	0.0441551	0.0235689	0.0135928	0.168267	0.414845	0.216027	0.123587	0.0772749	0.213688	0.306051	0.224832	0.255429	0.393916	0.341881	0.132324	0.131879	0.604148	0.227593	0.0745322	0.0937267
W22LN300_69	W22	Low	300	0.851757	0.0640241	0.0350109	0.0237876	0.0254209	0.199147	0.345115	0.192263	0.111013	0.152462	0.142126	0.216031	0.239053	0.40279	0.325563	0.302555	0.153947	0.217935	0.455564	0.224495	0.130229	0.189711
W22LN600_110	W22	Low	600	0.741124	0.053333	0.0557831	0.0493901	0.10037	0.066448	0.20778	0.201196	0.171801	0.352775	0.050111	0.135383	0.216379	0.598127	0.123026	0.248482	0.174898	0.453594	0.167157	0.211658	0.171614	0.449571
W22LN600_150	W22	Low	600	0.764797	0.0757046	0.0551754	0.043068	0.061255	0.273291	0.208039	0.157985	0.155509	0.205177	0.185952	0.163967	0.225319	0.424762	0.277191	0.256363	0.174593	0.291853	0.315445	0.158795	0.171634	0.354125
W22LN600_30	W22	Low	600	0.780749	0.0520327	0.0673521	0.038922	0.0609439	0.0942041	0.266473	0.248456	0.174446	0.216422	0.0818622	0.185657	0.215701	0.516779	0.192921	0.303876	0.185183	0.31802	0.27958	0.192723	0.178916	0.34878
W22LN600_70	W22	Low	600	0.805923	0.0715073	0.0435132	0.0262199	0.0528361	0.212322	0.255129	0.197782	0.136454	0.198313	NA	NA	NA	NA	NA	NA	NA	NA	NA	NA	NA	NA
