## Supplemental Dataset 3 for "Plant growth, biomass, and nitrogen utilization are impacted by mutations in C4 PEPCK1 in maize"

### Sheet: pmols mg
pmols /mg				Sugar Phosphates																Organic acids						Sugars							Amino acids
Sample Name		Genotype	N Rate	FBP	G6P	G1P	S7P	R5P	RUBP	GAP	DHAP	3PGA	PEP	UDPG	ADPG	6-PG	E4P	2PGA	2-PG	Glycerate	Pyruvate	Succinate	Malate	Fumarate	2-OG	Fructose	Glucose	Maltose	Sucrose	Raffinose	Stachyose	Galactinol	Asp	Glu	Phe	Ser	Thr	Trp	Tyr	Ala	Val	Met	Ile	Leu	Gly	Pro	Asn	Gln
JA_W22_HN_1	FW	W22	high N	8.97808	236.85	64.9842	95.3387	24.8821	19.538	193.67	350.145	17.1866	67.5494	160.75	1.49207	1.06882	3.53138	263.357	3.8905	1333.89	2813.13	91.0634	4788.31	1932.42	974.763	26468.4	10665.2	124.038	12585.4	1629.62	13.9608	167.114	2903.17	4969.03	61.0369	970.331	300.881	27.3884	289.534	1995.44	280.535	32.9052	151.419	71.9923	559.505	120.118	708.185	1158.14
JA_W22_HN_41	FW	W22	high N	21.841	308.894	125.697	145.31	32.4941	77.5579	272.79	472.479	34.4108	210.833	132.383	2.38914	6.15114	9.49416	731.006	5.48254	1127.71	2955.22	169.379	3935.84	1390.69	1756.2	25016.5	19844.9	239.261	16760.7	1352.07	1.52653	181.938	677.704	4968.13	12.3821	611.463	307.26	ND	210.955	1487.89	169.171	7.2866	75.9233	47.4903	575.794	90.1907	324.585	840.761
JA_W22_HN_81	FW	W22	high N	4.77361	616.898	202.328	187.273	29.78	10.6856	528.77	1428.41	58.385	139.904	240.517	2.68424	5.39786	7.23386	1259.5	3.85561	1130.98	3367.23	34.37	4002.49	1707.49	1410.05	25418.7	17412	348.239	16068.4	1730.23	6.38895	251.171	2184.65	10589.3	117.341	1535.93	648.716	29.0014	680.198	3606.1	596.246	23.5636	369.196	234.682	1278.35	297.646	2060.63	2318.2
JA_W22_HN_121	FW	W22	high N	1.5728	548.049	157.28	203.329	23.1218	4.34548	755.594	1640.9	51.8863	502.648	175.116	1.60847	2.8051	6.64793	1102.58	13.004	719.922	2172.74	44.4276	5253.49	2263.54	966.382	30877.1	13388.3	75.093	21465.7	3013.6	13.4624	244.299	1925.34	4871.34	59.5386	738.434	211.478	0.0777095	211.092	1573.52	277.589	32.8236	116.371	75.3898	560.591	165.471	448.473	792.56
JA_W22_LN_61_re	FW	W22	low N	13.0826	66.9244	15.2415	30.3966	8.4627	43.0907	52.2442	202.5	17.0549	21.4158	32.7714	1.33417	1.94297	2.854	179.185	4.30043	833.317	1804.8	46.1994	1951.6	811.728	565.619	7852.71	7032.27	33.9893	8116.42	712.018	5.45001	204.522	304.994	1805.97	6.56716	383.926	210.275	2.1659	186.911	1041.9	73.2491	ND	66.9345	22.4799	498.22	23.2376	174.282	555.683
JA_W22_LN_61	FW	W22	low N	61.4684	248.15	63.1759	97.325	42.8571	534.434	301.081	586.227	55.5492	271.485	108.139	1.91804	1.26921	3.01651	1923.73	12.2937	2310.76	2606.72	101.878	5691.52	2202.62	1417.19	12158.1	14147.6	52.6115	12732.9	1724.24	20.8678	290.911	669.651	2689.58	34.1961	509.374	210.226	15.863	453.386	1015.45	220.655	4.48995	133.381	40.3437	474.793	51.102	228.34	713.562
JA_W22_LN_21	FW	W22	low N	16.9471	112.714	41.5683	65.1502	17.9863	116.711	104.72	317.358	15.1484	67.5484	87.9329	1.49086	1.19908	ND	356.528	4.15683	1926.53	2130.37	139.893	4716.4	1882.56	939.283	13742.5	9520.43	69.2646	12114.4	1893.05	25.8569	471.882	1039.77	4087.36	61.464	752.935	200.783	41.1809	318.589	1101.23	338.564	2.28954	231.515	99.3669	681.227	67.6105	280.174	1157.57
JA_W22_LN_141	FW	W22	low N	3.59376	74.7734	31.3005	57.6741	13.9403	20.1135	77.3818	350.682	11.187	45.5017	34.4885	0.837578	0.776716	3.50682	237.072	4.1734	721.65	1736.02	83.1782	2825.74	1127.4	510.082	18441.9	18202.1	57.556	14005.3	2470.11	32.1354	942.479	888.55	2812.6	39.643	488.702	198.557	38.6177	358.837	857.792	173.267	13.5333	133.282	39.3012	529.712	41.3517	170.533	591.227
JA_PCK_HN_11	FW	pepck1-2	high N	29.1867	192.736	60.4372	128.245	32.0612	102.817	251.699	567.52	15.4041	173.573	159.569	1.58463	1.66571	7.25983	961.836	9.47095	1448.28	2041.6	38.326	4643.35	1894.19	906.558	21918.9	10739.4	161.091	11883.7	1678.4	13.1748	378.519	7284.95	6027.12	32.9133	906.688	339.091	0.37735	370.537	1158.25	291.922	52.9338	155.133	87.5242	623.676	76.5182	1011.51	1383.62
JA_PCK_HN_51	FW	pepck1-2	high N	13.1157	223.54	62.3755	85.6398	25.4222	4.07969	233.992	509.119	14.633	157.119	170.605	1.38238	1.70605	12.7448	397.854	5.46207	1028.35	1716.17	40.7969	3331.19	1335.17	738.391	28507.2	8285.53	164.48	13740.9	1620.19	12.7154	315.835	6694.12	4270.39	108.106	1119.53	333.167	9.34868	553.996	1150.31	262.379	13.8884	171.97	134.652	438.58	98.4882	769.439	1384.99
JA_PCK_HN_91	FW	pepck1-2	high N	8.70864	385.404	133.409	102.651	23.9766	13.0074	400.227	789.336	26.83	48.9166	220.495	2.54959	1.05245	1.17845	200.113	3.33152	1182.15	1182.15	14.9344	3023.94	1267.38	585.517	27029.3	12088.1	67.3231	13164.3	758.323	1.89205	121.882	5258.26	6291.13	115.494	1187.8	425.356	53.0521	600.944	1272.31	521.131	19.202	319.721	180.753	779.349	100.001	591.554	1328.65
JA_PCK_HN_131	FW	pepck1-2	high N	2.69032	196.258	65.8584	133.363	26.9361	ND	408.322	810.058	16.0036	102.739	173.537	1.91977	1.15581	5.49918	203.173	3.52342	553.211	1616.82	22.9846	4807.66	2160.16	401.736	27005.6	11131.6	79.6994	18574.6	2524.91	18.1574	150.836	7435.9	5429.39	65.31	1089.81	267.929	4.32777	199.864	1648.49	232.126	44.458	92.457	52.7202	653.1	220.716	499.661	1672.09
JA_PCK_LN_31	FW	pepck1-2	low N	23.7366	88.3	28.7371	47.4731	14.2736	77.223	161.092	275.977	15.6661	73.4251	93.6803	1.766	1.42103	3.57631	455.742	3.92445	1607.76	1246.96	124.063	3386.42	1364.06	686.778	15022.5	12330.7	60.5001	14279	2999.37	25.5331	238.155	3422.5	3799.02	49.9203	896.874	228.026	19.4182	364.249	829.185	337.597	9.43409	182.759	75.7266	562.661	71.073	368.057	1281.85
JA_PCK_LN_71	FW	pepck1-2	low N	9.43652	153.766	56.3935	68.0482	23.9861	43.2351	263.922	398.514	19.8129	22.8582	91.7335	1.59782	0.943652	0.469946	195.122	3.64302	2210.63	2225.67	75.1914	3056.53	1274.49	624.089	11809.2	26399.8	158.163	8957.06	1369.49	18.857	313.497	500.191	2178.37	51.1065	514.689	170.355	7.6116	405.952	804.655	159.844	18.4128	118.161	56.1809	507.44	40.5952	150.782	652.423
JA_PCK_LN_111	FW	pepck1-2	low N	6.42258	102.93	43.1911	45.9958	17.6691	13.1537	157.9	333.75	9.00283	13.0134	83.8581	1.21721	1.20038	0.0992835	127.61	2.35588	1455.6	1461.21	49.9222	2734.5	1169.53	600.189	19904.4	15691.1	36.7371	10855.1	811.536	12.4948	164.383	2143.14	3423.85	79.9514	917.961	242.815	35.4599	433.07	740.291	302.409	22.0237	185.813	114.005	681.068	60.7039	226.529	1325.12
JA_PCK_LN_151	FW	pepck1-2	low N	2.89997	38.54	12.9835	39.8036	7.73958	11.9095	58.7576	181.959	9.66658	7.26573	24.7351	0.852934	0.827661	2.16708	55.5986	2.20499	369.605	1427.87	81.8184	1822.75	770.799	356.968	13278.8	10645.2	53.5033	14748.1	1826.87	25.5596	183.519	4652.9	3741.99	82.2927	978.197	261.888	142.33	397.489	1211.1	337.452	12.6803	213.754	62.6253	786.698	59.0023	333.312	1464.71
